# Dissecting the host determinants of flavivirus infection using QIC-seq

**DOI:** 10.1101/2025.07.15.664960

**Authors:** Allison J Dupzyk, Benjamin S Waldman, James Zengel, Jan E. Carette

**Affiliations:** Department of Microbiology and Immunology, Stanford University School of Medicine, Stanford, California, 94305, USA

## Abstract

Flaviviruses are genetically related, yet cause distinct disease patterns ranging from hepatitis and vascular shock syndrome to encephalitis and congenital abnormalities. There is an incomplete understanding of the cellular pathways co-opted by flaviviruses, and differences in host response to infection may underlie the diverse pathologies caused. We present a single-cell approach (Quantification of Infection and CRISPR guide sequencing; QIC-seq) that combines CRISPR/Cas9 knockout with virus-inclusive transcriptomics to systematically compare host factor requirements and host transcriptional response to flaviviral challenge. We show that dengue and yellow fever viruses are strictly dependent on subunits of the oligosaccharyltransferase complex, while the more distantly related West Nile and Langat viruses are dependent on components of the ER-associated degradation machinery. Our data further shows virus-induced upregulation of interferon-stimulated genes, and activation of the unfolded protein response. Together, QIC-seq enables quantitative comparisons of viral host factor utilization, which may inform development of host-directed antiviral therapies.
