## Supplemental Table 2 for "Dissecting the host determinants of flavivirus infection using QIC-seq"

### Sheet: UPR_module
Genes
AAK1
ABCF3
ADM2
AKNA
ALDH1L2
ALG2
AP3D1
AP4B1
ARFGAP3
ARFGEF3
ARFIP2
ARHGEF2
ASNS
ATF3
ATF4
ATG101
ATG13
AVPI1
BAG3
BET1
BET1L
BEX2
BHLHA15
BLOC1S3
BOLA1
BTG1
C1GALT1
CAMTA2
CBLB
CCDC174
CCDC9
CCNYL1
CDC6
CDK2AP2
CDKN1B
CDR2
CEBPB
CEBPG
CEP120
CHAC1
CISD2
CPEB4
CRELD2
CTH
DDIT3
DDIT4
DDX49
DDX59
DEDD2
DEPDC7
DERL2
DERL3
DHDDS
DNAJB11
DNAJB5
DNAJB9
DNAJC3
DYNLL1
DYRK3
E2F7
EAF1
EDEM1
EGR2
EGR3
EIF1B
EIF2AK3
EIF4EBP1
ERO1B
EXOSC1
FAM110B
FAM129A
FAM161B
FICD
FKBP11
FNDC3B
FRMD3
GADD45A
GCC1
GDF15
GFPT1
GHITM
GLRX
GLRX2
GMPPA
GMPPB
GNL3
GOLPH3L
GORAB
GORASP2
GOT1
GPR1
GPT2
GRM8
GTPBP2
H1F0
HERPUD1
HGS
HID1
HIF1A
HIST1H3H
HIST1H3I
HOXB9
HSPA5
HSPA9
HYOU1
IFRD1
IGFBP3
IL20RB
INHBE
IQCG
IRF7
ISL2
ISOC2
JUNB
KCTD5
KDM4A
KIAA0040
KIF2C
KLF4
KLF5
KLHDC7B
LARP1B
LARP6
LCA5
LIN54
LONP1
LRRC59
LYSMD3
LZTFL1
MANF
MBD1
MBNL2
MCEE
MED8
MID1IP1
MIS12
MON1B
MPV17L2
MSTO1
MTHFD2
MTMR4
MXD1
NAMPT
NANS
NCKAP5L
NFIL3
NFKB2
NFKBIA
NFKBIZ
NMNAT2
NRBF2
NUCB2
OSBP
PARP2
PCK2
PDE4D
PDE4DIP
PDIA4
PELO
PFDN2
PGM3
PHGDH
PIGA
PJA1
PLEKHF1
PLK3
PLPP5
PMAIP1
PNP
PNPLA8
POLR3C
PPP1R15A
PREB
PRRC1
PSAT1
PSMG1
PSPH
PTGS2
PTPRH
PXK
PYCR1
RAB36
RAB39B
RAD9A
RCAN1
RNF181
RNF41
RPS27
RWDD2A
SDF2L1
SEC11C
SEC13
SEC23B
SEC24D
SEC31A
SEC61B
SEC61G
SEL1L
SELENOK
SELENOS
SEPHS2
SERP1
SESN2
SGTB
SH3BGR
SH3RF1
SHCBP1
SHMT2
SIAH2
SLC10A7
SLC31A1
SLC35B1
SLC6A9
SLFN5
SNRPA
SPRYD3
SRA1
SRP68
STARD4
STOX2
STX5
SYBU
SYVN1
TFG
TGIF1
TIMM17A
TIMM44
TMCC3
TMEM214
TNFSF9
TRIB3
TRIM16
TRIM25
TUBE1
TUFT1
TULP3
TXNDC11
UBC
UBE2J1
UFM1
UGDH
UHRF1BP1
ULK4
VCP
WFDC2
WFS1
WIPI1
XBP1
ZFAND2A
ZNF213
ZNF446
ZNF622
ZNF70
ARHGAP22
ASCC3
ATF6
CAD
CCND3
CHERP
COPB1
COPZ1
DAD1
DDOST
DDRGK1
DNAJC19
EIF2B2
EIF2B3
EIF2B4
EIF2S1
ERN1
FARSB
FECH
GBF1
GNPNAT1
HSD17B12
IARS2
IDH3A
IER3IP1
KCTD16
MRGBP
MRPL39
MTHFD1
OST4
P4HB
PDIA6
PPWD1
PSMD4
PTDSS1
SAMM50
SCYL1
SEC61A1
SEC63
SLC39A7
SOCS1
SPCS2
SPCS3
SRP72
SRPRB
STT3A
TELO2
TIMM23
TMED10
TMED2
TMEM167A
TTI1
TTI2
UFL1
XRN1
YIPF5
AARS1
CARS1
EPRS1
NIBAN1
GARS1
H1-0
H3C1
MARS1
RTL9
SARS1
WARS1
ATP5F1B
DARS1
HARS1
NEDD8
QARS1
PRELID3B
SRPRA
TARS1

### Sheet: IFN_module
Genes
B2M
ERAP1
NLRC5
PSMB8
PSMB9
PSMB10
PSME1
PSME2
RFX5
ADAR
IFIT2
IFIT3
ISG15
ISG20
MORC3
MOV10
MX1
PARP12
EIF2AK2
PML
RSAD2
SAT1
SHISA5
ZC3HAV1
DTX3L
HERC6
N4BP1
NUB1
PARP9
RBCK1
RNF19B
RNF213
RNF31
UBA7
UBE2L6
AZI2
IRF1
IRF7
IRF9
DHX58
IFIH1
MYD88
DDX58
RNF114
STAT1
STAT2
TRIM25
USP25
CD274
IFI35
NMI
PARP14
SOCS1
TRAFD1
TRIM21
USP18
CD47
IL15RA
LGALS9
RICTOR
TNFSF10
C2
CASP8
CMPK2
CMTR1
DNAJA1
DNAJC13
EHD4
TENT5A
FMR1
SERTAD1
SLC25A28
SP110
TDRD7
WARS1
XAF1
ZCCHC2
ZNFX1
IFNA1
IFNA10
IFNA14
IFNA16
IFNA17
IFNA2
IFNA21
IFNA4
IFNA5
IFNA6
IFNA7
IFNA8
IFNB1
OAS1
PTPN6
IFITM1
SP100
IFITM2
IFI6
IRF5
HLA-C
IFITM3
OASL
TRIM6
HLA-B
HLA-A
IRF8
JAK1
IRF2
HLA-E
OAS2
RNASEL
BST2
IRF3
SAMHD1
GBP2
IFIT1
OAS3
MX2
HLA-G
TYK2
IFI27
HLA-F
WNT5A
IFNAR1
CDC37
MAVS
EGR1
IRF4
PTPN11
IRF6
UBE2K
PTPN1
PTPN2
IFNAR2
HSP90AB1
FADD
CACTIN
IP6K2
LSM14A
MUL1
