## Supplemental Table 6 for "Dissecting the host determinants of flavivirus infection using QIC-seq"

### Sheet: Huh7.5.1_library_oligos
Sequence	Target Gene	Sequence Origin
caccgTACTGTCGAATGCTAGAAGA	DERL2	HGLibB_12979
aaacTCTTCTAGCATTCGACAGTAc
caccgTTCCCGCTTGGCCACCACCG	EMC6	HGLibB_14996
aaacCGGTGGTGGCCAAGCGGGAAc
caccgGAGCGACCCTCCAACCTACA	HDLBP	HGLibB_21031
aaacTGTAGGTTGGAGGGTCGCTCc
caccgGCCCTCAGCGATCCGCATAA	HM13	HGLibA_21662
aaacTTATGCGGATCGCTGAGGGCc
caccgTACTGACAATGATGTATATG	HSPA13	HGLibB_22237
aaacCATATACATCATTGTCAGTAc
caccgGGCACGGCTGCCTGTCCTAA	PRKCSH	HGLibA_38561
aaacTTAGGACAGGCAGCCGTGCCc
caccgTCGCTACCACGTGCCAGTTG	RPN2	HGLibB_41967
aaacCAACTGGCACGTGGTAGCGAc
caccgAACCTCAGCAACATTCGTGC	SND1	HGLibB_45863
aaacGCACGAATGTTGCTGAGGTTc
caccgGAGAGGATGCCGGCGATAGA	SPCS1	HGLibB_46502
aaacTCTATCGCCGGCATCCTCTCc
caccgGACCCTAGTAAGCACATATT	SSR3	HGLibB_47101
aaacAATATGTGCTTACTAGGGTCc
caccgTGACCGAGCCTGGTACCCTT	STT3A	HGLibB_47548
aaacAAGGGTACCAGGCTCGGTCAc
caccgCCAGCGGTTATCATCAACCC	STT3B	HGLibA_47609
aaacGGGTTGATGATAACCGCTGGc
caccgCGCCGTCACAGAGACTTGTC	SYVN1	HGLibB_48053
aaacGACAAGTCTCTGTGACGGCGc
caccgTCAGTGTCCCTTTATTACTA	TRAM1	HGLibB_51219
aaacTAGTAATAAAGGGACACTGAc
caccgTGTTGGCATAAACCCAATGA	UBE2J1	HGLibB_52554
aaacTCATTGGGTTTATGCCAACAc
caccgGCAGAAATGATGTATCAAAC	SEL1L	HGLibB_43223
aaacGTTTGATACATCATTTCTGCc
caccgAGAATTAACACTGAATCCTC	UBE2G2	HGLibB_52543
aaacGAGGATTCAGTGTTAATTCTc
caccgTGTTACAGAATGCAGCAGTC	SETD3	Diep et al, 2013
aaacGACTGCTGCATTCTGTAACAc
caccgTCGCGCTTGGGTTATACGCT	Nontarget 1	NonTargetingControlGuideForHuman_0023
aaacAGCGTATAACCCAAGCGCGAc
caccgCCGGGAGATTAACGTTAATT	Nontarget 2	CCGGGAGATTAACGTTAATT
aaacAATTAACGTTAATCTCCCGGc
caccgGTGACGTAGTTACACCTATA	Nontarget 3	GTGACGTAGTTACACCTATA
aaacTATAGGTGTAACTACGTCACc

### Sheet: HAP1_library_oligos
Gene	gRNA_ID	gRNA_seq	library_oligo
DERL2	DERL2.1	CAAAGTCTGCTGTCCGACCT	CAAAGTCTGCTGTCCGACCT
DERL2	DERL2.2	CAATAATGCTCGTCTATGTG	CAATAATGCTCGTCTATGTG
DERL2	DERL2.3	GGAGTACCTGCAGATCCCAC	GGAGTACCTGCAGATCCCAC
DERL2	DERL2.4	TGGCCCAAAAAATAAGAAGT	TGGCCCAAAAAATAAGAAGT
EMC6	EMC6.1	CCCCGACAGCGCTGACACCG	CCCCGACAGCGCTGACACCG
EMC6	EMC6.2	CCGGCAATAATCCAGGACGG	CCGGCAATAATCCAGGACGG
EMC6	EMC6.3	GCCGCCGTTCATCAGCGAGG	GCCGCCGTTCATCAGCGAGG
EMC6	EMC6.4	TCATTCTCAAGGCGGGAAGG	TCATTCTCAAGGCGGGAAGG
HDLBP	HDLBP.1	GGGGGGCGGCAAAATTCGCA	GGGGGGCGGCAAAATTCGCA
HDLBP	HDLBP.2	GTTGACTGAAGTCTATGCCA	GTTGACTGAAGTCTATGCCA
HDLBP	HDLBP.3	GTTTCAGGCCAACATAGCCG	GTTTCAGGCCAACATAGCCG
HDLBP	HCLBP.4	TTAGGAAAATGAGCGTACCA	TTAGGAAAATGAGCGTACCA
HM13	HM13.1	AGAAATACATGGACAGCAGG	AGAAATACATGGACAGCAGG
HM13	HM13.2	CAATTATGAATTTGACACCA	CAATTATGAATTTGACACCA
HM13	HM13.3	GCCCCACCAACAGCACTACG	GCCCCACCAACAGCACTACG
HM13	HM13.4	GGTATTTGGCACCAATGTGA	GGTATTTGGCACCAATGTGA
HSPA13	HSPA13.1	ACTGACAATGATGTATATGT	ACTGACAATGATGTATATGT
HSPA13	HSPA13.2	ATACCAATCACTTTAGGAGT	ATACCAATCACTTTAGGAGT
HSPA13	HSPA13.3	TCGAGAGCCAACATATTCTG	TCGAGAGCCAACATATTCTG
HSPA13	HSPA13.4	TCTTTACTGAATAAACAAGG	TCTTTACTGAATAAACAAGG
KIAA0319L	KIAA0319L.1	ATAGGTGTAACTACGTCACT	ATAGGTGTAACTACGTCACT
KIAA0319L	KIAA0319L.2	ATCGCAGAGAGCTGTAAGGT	ATCGCAGAGAGCTGTAAGGT
KIAA0319L	KIAA0319L.3	GAGGTGACACAATAGCAATG	GAGGTGACACAATAGCAATG
KIAA0319L	KIAA0319L.4	GGTAGGGGTAGCATAACTGT	GGTAGGGGTAGCATAACTGT
PRKCSH	PRKCSH.1	AGCTCATTGAGCTACAGGCT	AGCTCATTGAGCTACAGGCT
PRKCSH	PRKCSH.2	CAGGGACAAGTACCGGTCCG	CAGGGACAAGTACCGGTCCG
PRKCSH	PRKCSH.3	CCCTCCAACCGGGTCAACGA	CCCTCCAACCGGGTCAACGA
PRKCSH	PRKCSH.4	GACCTGATCAAATGGGATGG	GACCTGATCAAATGGGATGG
RPN2	RPN2.1	GATCAGGACTTACCCTACAG	GATCAGGACTTACCCTACAG
RPN2	RPN2.2	GCACAACCACAACTGGCACG	GCACAACCACAACTGGCACG
RPN2	RPN2.3	GTATATTGCAAATACCGTAG	GTATATTGCAAATACCGTAG
RPN2	RPN2.4	TGTGAAAGGGCGATCCAGCG	TGTGAAAGGGCGATCCAGCG
SEL1L	SEL1L.1	ACAGCCTCAAGAGCCAAGAG	ACAGCCTCAAGAGCCAAGAG
SEL1L	SEL1L.2	AGTGATATCTCGCTAACAGG	AGTGATATCTCGCTAACAGG
SEL1L	SEL1L.3	ATGAATGTACATCAGATGGG	ATGAATGTACATCAGATGGG
SEL1L	SEL1L.4	GCAACCCAGTTGGACAGAGT	GCAACCCAGTTGGACAGAGT
SND1	SND1.1	AGTATACCATTGAAAACCCA	AGTATACCATTGAAAACCCA
SND1	SND1.2	CAGATATATCTGCAACACGG	CAGATATATCTGCAACACGG
SND1	SND1.3	CAGGTACGCTCTGAAAAGGC	CAGGTACGCTCTGAAAAGGC
SND1	SND1.4	TGCAAAGGATACCCCTGATG	TGCAAAGGATACCCCTGATG
SPCS1	SPCS1.1	ACCGAGACTTAAGGACCGTG	ACCGAGACTTAAGGACCGTG
SPCS1	SPCS1.2	CTAGCTGAACAGATGTTTCA	CTAGCTGAACAGATGTTTCA
SPCS1	SPCS1.3	GCTTCACCCCAGGATTACAA	GCTTCACCCCAGGATTACAA
SPCS1	SPCS1.4	TGGATTTATCTACGGGTACG	TGGATTTATCTACGGGTACG
SSR3	SSR3.1	AGGACTTGGCCGAGAGATTG	AGGACTTGGCCGAGAGATTG
SSR3	SSR3.2	CTCCAAACAGCAGTCTGAGG	CTCCAAACAGCAGTCTGAGG
SSR3	SSR3.3	TAATAGAAAGATGTCTCGGA	TAATAGAAAGATGTCTCGGA
SSR3	SSR3.4	TACCAAATATGTGCTTACTA	TACCAAATATGTGCTTACTA
STT3A	STT3A.1	ACAGACATTCCGAATGTCGA	ACAGACATTCCGAATGTCGA
STT3A	STT3A.2	GCTGCGCAGGTAATCCACAA	GCTGCGCAGGTAATCCACAA
STT3A	STT3A.3	TACCTGGAAACATGAAGACG	TACCTGGAAACATGAAGACG
STT3A	STT3A.4	TCATAGGTCTCGTCATGGGG	TCATAGGTCTCGTCATGGGG
STT3B	STT3B.1	AAGAAAGACACCCAAGTCGT	AAGAAAGACACCCAAGTCGT
STT3B	STT3B.2	CCAGGGTTGATGATAACCGC	CCAGGGTTGATGATAACCGC
STT3B	STT3B.3	TACAGCAAAAGAGTCTACAT	TACAGCAAAAGAGTCTACAT
STT3B	STT3B.4	TCATCCACGAGTTCGACCCG	TCATCCACGAGTTCGACCCG
SYVN1	SYVN1.1	CCTCCAGAGTGAGAACCCCT	CCTCCAGAGTGAGAACCCCT
SYVN1	SYVN1.2	CTTGACTCACAAAGTCCACA	CTTGACTCACAAAGTCCACA
SYVN1	SYVN1.3	GTATGGAAAATGTGGTTGCA	GTATGGAAAATGTGGTTGCA
SYVN1	SYVN1.4	TCAGGATGCTGTGATAGGCG	TCAGGATGCTGTGATAGGCG
TRAM1	TRAM1.1	AAAGGTAAGCTCCAGCAATG	AAAGGTAAGCTCCAGCAATG
TRAM1	TRAM1.2	ACTTACGTCATCAGGTTATG	ACTTACGTCATCAGGTTATG
TRAM1	TRAM1.3	CAGGAAGACCATCGCCACAC	CAGGAAGACCATCGCCACAC
TRAM1	TRAM1.4	CGTAATTCAAGAGTATATGT	CGTAATTCAAGAGTATATGT
UBE2G2	UBE2G2.1	AAATGCAGACTCTCCCATCA	AAATGCAGACTCTCCCATCA
UBE2G2	UBE2G2.2	GACTTAACGGGTAATCAAGT	GACTTAACGGGTAATCAAGT
UBE2G2	UBE2G2.3	GTTGGGATGAAACATCTCAC	GTTGGGATGAAACATCTCAC
UBE2G2	UBE2G2.4	TTAACACTGAATCCTCCGGA	TTAACACTGAATCCTCCGGA
UBE2J1	UBE2J1.1	ATGGAGGAGTTTATCACGGG	ATGGAGGAGTTTATCACGGG
UBE2J1	UBE2J1.2	GCTAATGGTCGATTTGAAGT	GCTAATGGTCGATTTGAAGT
UBE2J1	UBE2J1.3	TAACACTTACTACTCCACGA	TAACACTTACTACTCCACGA
UBE2J1	UBE2J1.4	TTCTCTAGATTACACTCCTG	TTCTCTAGATTACACTCCTG
Non targeting 1	NT1	TCGCGCTTGGGTTATACGCT	TCGCGCTTGGGTTATACGCT
Non targeting 2	NT2	CCGGGAGATTAACGTTAATT	CCGGGAGATTAACGTTAATT
Non targeting 3	NT3	AAAACATCGACCGAAAGCGT	AAAACATCGACCGAAAGCGT
Non targeting 4	NT4	ACGTCAACTGCTGGAGTGGG	ACGTCAACTGCTGGAGTGGG
