## Supplemental Table 7 for "Dissecting the host determinants of flavivirus infection using QIC-seq"

### Sheet: Huh7.5.1 cycling conditions 
Virus	cell line	PCR	Cycling Conditions	number of cycles	Polymerase
none/unchallenged	Huh7.5.1	READ2 placement	95C, 30 min	10	KAPA HiFI
			95C, 20 sec
			64C, 30 sec
			72C, 20 sec
			72C, 5 min
			4C hold
DENV (rep1)	Huh7.5.1	READ2 placement	95C, 30 min	10	KAPA HiFi
			95C, 20 sec
			64C, 30 sec
			72C, 20 sec
			72C, 5 min
			4C hold
DENV (rep2)	Huh7.5.1		95C, 30 min	20	KAPA HiFi Hotstart
			98C, 20 sec
			60C, 30 sec
			72C, 20 sec
			72C, 5 min
			4C hold
DENV (rep3)	Huh7.5.1		95C, 30 min	20	KAPA HiFi Hotstart
			98C, 20 sec
			60C, 30 sec
			72C, 20 sec
			72C, 5 min
			4C hold
DENV (rep3)	Huh7.5.1		95C, 30 min	20	KAPA HiFi Hotstart
			98C, 20 sec
			60C, 30 sec
			72C, 20 sec
			72C, 5 min
			4C hold
DENV (rep3)	Huh7.5.1		95C, 30 min	20	KAPA HiFi Hotstart
			98C, 20 sec
			60C, 30 sec
			72C, 20 sec
			72C, 5 min
			4C hold
LGTV	Huh7.5.1		95C, 30 min	10	KAPA HiFi Hotstart
			98C, 20 sec
			60C, 30 sec
			72C, 20 sec
			72C, 5 min
			4C hold
WNV	Huh7.5.1		95C, 30 min	20	KAPA HiFi Hotstart
			98C, 20 sec
			60C, 30 sec
			72C, 20 sec
			72C, 5 min
			4C hold
YFV	Huh7.5.1		95C, 30 min	20	KAPA HiFi Hotstart
			98C, 20 sec
			60C, 30 sec
			72C, 20 sec
			72C, 5 min
			4C hold

### Sheet: HAP1 cycling conditions 
Virus	cell line	PCR	Cycling Conditions	number of cycles	Polymerase
DENV_MOI5	HAP1	READ2 placement	95C, 30 min	11	KAPA HiFi Hotstart
			98C, 20 sec
			60C, 30 sec
			72C, 20 sec
			72C, 5 min
			4C hold
DENV_MOI7	HAP1	READ2 placement	95C, 30 min	11	KAPA HiFi Hotstart
			98C, 20 sec
			64C, 30 sec
			72C, 20 sec
			72C, 5 min
			4C hold
DENV_MOI9	HAP1	READ2 placement	95C, 30 min	11	KAPA HiFi Hotstart
			98C, 20 sec
			64C, 30 sec
			72C, 20 sec
			72C, 5 min
			4C hold
None/uninfected	HAP1	READ2 placement	95C, 30 min	11	KAPA HiFi Hotstart
			98C, 20 sec
			64C, 30 sec
			72C, 20 sec
			72C, 5 min
			4C hold
WNV	HAP1	READ2 placement	95C, 30 min	11	KAPA HiFi Hotstart
			98C, 20 sec
			64C, 30 sec
			72C, 20 sec
			72C, 5 min
			4C hold

### Sheet: Indexing PCR Conditions
Conditions	number of cycles
98C, 45 sec	10 cycles
98C, 20 sec
54C, 30 sec
72C, 20 sec
72C, 60 sec
4C hold
