## Supplemental Table 8 for "Dissecting the host determinants of flavivirus infection using QIC-seq"

### Sheet: Feature_ref_sequences_Huh
id	name	read	pattern	sequence	feature_type	target_gene_id	target_gene_name
DERL2	DERL2	R1	(BC)GTTTTAGAGCTAGAA	TACTGTCGAATGCTAGAAGA	CRISPR Guide Capture	ENSG00000072849	DERL2
EMC6	EMC6	R1	(BC)GTTTTAGAGCTAGAA	TTCCCGCTTGGCCACCACCG	CRISPR Guide Capture	ENSG00000127774	EMC6
HDLBP	HDLBP	R1	(BC)GTTTTAGAGCTAGAA	GAGCGACCCTCCAACCTACA	CRISPR Guide Capture	ENSG00000115677	HDLBP
HM13	HM13	R1	(BC)GTTTTAGAGCTAGAA	GCCCTCAGCGATCCGCATAA	CRISPR Guide Capture	ENSG00000101294	HM13
HSPA13	HSPA13	R1	(BC)GTTTTAGAGCTAGAA	TACTGACAATGATGTATATG	CRISPR Guide Capture	ENSG00000155304	HSPA13
PRKCSH	PRKCSH	R1	(BC)GTTTTAGAGCTAGAA	GGCACGGCTGCCTGTCCTAA	CRISPR Guide Capture	ENSG00000130175	PRKCSH
RPN2	RPN2	R1	(BC)GTTTTAGAGCTAGAA	TCGCTACCACGTGCCAGTTG	CRISPR Guide Capture	ENSG00000118705	RPN2
SND1	SND1	R1	(BC)GTTTTAGAGCTAGAA	AACCTCAGCAACATTCGTGC	CRISPR Guide Capture	ENSG00000197157	SND1
SPCS1	SPCS1	R1	(BC)GTTTTAGAGCTAGAA	GAGAGGATGCCGGCGATAGA	CRISPR Guide Capture	ENSG00000114902	SPCS1
SSR3	SSR3	R1	(BC)GTTTTAGAGCTAGAA	GACCCTAGTAAGCACATATT	CRISPR Guide Capture	ENSG00000114850	SSR3
STT3A	STT3A	R1	(BC)GTTTTAGAGCTAGAA	TGACCGAGCCTGGTACCCTT	CRISPR Guide Capture	ENSG00000134910	STT3A
STT3B	STT3B	R1	(BC)GTTTTAGAGCTAGAA	CCAGCGGTTATCATCAACCC	CRISPR Guide Capture	ENSG00000163527	STT3B
SYVN1	SYVN1	R1	(BC)GTTTTAGAGCTAGAA	CGCCGTCACAGAGACTTGTC	CRISPR Guide Capture	ENSG00000162298	SYVN1
TRAM1	TRAM1	R1	(BC)GTTTTAGAGCTAGAA	TCAGTGTCCCTTTATTACTA	CRISPR Guide Capture	ENSG00000067167	TRAM1
UBE2J1	UBE2J1	R1	(BC)GTTTTAGAGCTAGAA	TGTTGGCATAAACCCAATGA	CRISPR Guide Capture	ENSG00000198833	UBE2J1
SEL1L	SEL1L	R1	(BC)GTTTTAGAGCTAGAA	GCAGAAATGATGTATCAAAC	CRISPR Guide Capture	ENSG00000071537	SEL1L
UBE2G2	UBE2G2	R1	(BC)GTTTTAGAGCTAGAA	AGAATTAACACTGAATCCTC	CRISPR Guide Capture	ENSG00000184787	UBE2G2
NEG_CTRL-3	NEG_CTRL-3	R1	(BC)GTTTTAGAGCTAGAA	GTGACGTAGTTACACCTATA	CRISPR Guide Capture	Non-Targeting	Non-Targeting
NEG_CTRL-1	NEG_CTRL-1	R1	(BC)GTTTTAGAGCTAGAA	TCGCGCTTGGGTTATACGCT	CRISPR Guide Capture	Non-Targeting	Non-Targeting
NEG_CTRL-2	NEG_CTRL-2	R1	(BC)GTTTTAGAGCTAGAA	CCGGGAGATTAACGTTAATT	CRISPR Guide Capture	Non-Targeting	Non-Targeting
DENVIR2	DENV2	R1	(BC)CGACAAAGACAGATT	AGTTGTTAGTCTACGTGGAC	CRISPR Guide Capture	Non-Targeting	Non-Targeting
LANGAT	Langat	R1	(BC)GCGTGTGCTTCAGAC	AGATTTTCTTGCGCGTGCAT	CRISPR Guide Capture	Non-Targeting	Non-Targeting
WNV	WNV_Kun	R1	(BC)TGACAAACTTAGTAG	AGTAGTTCGCCTGTGTGAGC	CRISPR Guide Capture	Non-Targeting	Non-Targeting
YFV	YFV_17D	R1	(BC)GTCTGCAAATCGAGT	GTGCTAATTGAGGTGCATTG	CRISPR Guide Capture	Non-Targeting	Non-Targeting

### Sheet: Feature_ref_sequences_HAP1
id	name	read	pattern	sequence	feature_type	target_gene_id	target_gene_name
DERL2.1	DERL2.1	R1	(BC)GTTTTAGAGCTAGAA	CAAAGTCTGCTGTCCGACCT	CRISPR Guide Capture	ENSG00000072849	DERL2
DERL2.2	DERL2.2	R1	(BC)GTTTTAGAGCTAGAA	CAATAATGCTCGTCTATGTG	CRISPR Guide Capture	ENSG00000072849	DERL2
DERL2.3	DERL2.3	R1	(BC)GTTTTAGAGCTAGAA	GGAGTACCTGCAGATCCCAC	CRISPR Guide Capture	ENSG00000072849	DERL2
DERL2.4	DERL2.4	R1	(BC)GTTTTAGAGCTAGAA	TGGCCCAAAAAATAAGAAGT	CRISPR Guide Capture	ENSG00000072849	DERL2
EMC6.1	EMC6.1	R1	(BC)GTTTTAGAGCTAGAA	CCCCGACAGCGCTGACACCG	CRISPR Guide Capture	ENSG00000127774	EMC6
EMC6.2	EMC6.2	R1	(BC)GTTTTAGAGCTAGAA	CCGGCAATAATCCAGGACGG	CRISPR Guide Capture	ENSG00000127774	EMC6
EMC6.3	EMC6.3	R1	(BC)GTTTTAGAGCTAGAA	GCCGCCGTTCATCAGCGAGG	CRISPR Guide Capture	ENSG00000127774	EMC6
EMC6.4	EMC6.4	R1	(BC)GTTTTAGAGCTAGAA	TCATTCTCAAGGCGGGAAGG	CRISPR Guide Capture	ENSG00000127774	EMC6
HDLBP.1	HDLBP.1	R1	(BC)GTTTTAGAGCTAGAA	GGGGGGCGGCAAAATTCGCA	CRISPR Guide Capture	ENSG00000115677	HDLBP
HDLBP.2	HDLBP.2	R1	(BC)GTTTTAGAGCTAGAA	GTTGACTGAAGTCTATGCCA	CRISPR Guide Capture	ENSG00000115677	HDLBP
HDLBP.3	HDLBP.3	R1	(BC)GTTTTAGAGCTAGAA	GTTTCAGGCCAACATAGCCG	CRISPR Guide Capture	ENSG00000115677	HDLBP
HDLBP.4	HCLBP.4	R1	(BC)GTTTTAGAGCTAGAA	TTAGGAAAATGAGCGTACCA	CRISPR Guide Capture	ENSG00000115677	HDLBP
HM13.1	HM13.1	R1	(BC)GTTTTAGAGCTAGAA	AGAAATACATGGACAGCAGG	CRISPR Guide Capture	ENSG00000101294	HM13
HM13.2	HM13.2	R1	(BC)GTTTTAGAGCTAGAA	CAATTATGAATTTGACACCA	CRISPR Guide Capture	ENSG00000101294	HM13
HM13.3	HM13.3	R1	(BC)GTTTTAGAGCTAGAA	GCCCCACCAACAGCACTACG	CRISPR Guide Capture	ENSG00000101294	HM13
HM13.4	HM13.4	R1	(BC)GTTTTAGAGCTAGAA	GGTATTTGGCACCAATGTGA	CRISPR Guide Capture	ENSG00000101294	HM13
HSPA13.1	HSPA13.1	R1	(BC)GTTTTAGAGCTAGAA	ACTGACAATGATGTATATGT	CRISPR Guide Capture	ENSG00000155304	HSPA13
HSPA13.2	HSPA13.2	R1	(BC)GTTTTAGAGCTAGAA	ATACCAATCACTTTAGGAGT	CRISPR Guide Capture	ENSG00000155304	HSPA13
HSPA13.3	HSPA13.3	R1	(BC)GTTTTAGAGCTAGAA	TCGAGAGCCAACATATTCTG	CRISPR Guide Capture	ENSG00000155304	HSPA13
HSPA13.4	HSPA13.4	R1	(BC)GTTTTAGAGCTAGAA	TCTTTACTGAATAAACAAGG	CRISPR Guide Capture	ENSG00000155304	HSPA13
KIAA0319L.1	KIAA0319L.1	R1	(BC)GTTTTAGAGCTAGAA	ATAGGTGTAACTACGTCACT	CRISPR Guide Capture	ENSG00000142687	KIAA0319L
KIAA0319L.2	KIAA0319L.2	R1	(BC)GTTTTAGAGCTAGAA	ATCGCAGAGAGCTGTAAGGT	CRISPR Guide Capture	ENSG00000142687	KIAA0319L
KIAA0319L.3	KIAA0319L.3	R1	(BC)GTTTTAGAGCTAGAA	GAGGTGACACAATAGCAATG	CRISPR Guide Capture	ENSG00000142687	KIAA0319L
KIAA0319L.4	KIAA0319L.4	R1	(BC)GTTTTAGAGCTAGAA	GGTAGGGGTAGCATAACTGT	CRISPR Guide Capture	ENSG00000142687	KIAA0319L
PRKCSH.1	PRKCSH.1	R1	(BC)GTTTTAGAGCTAGAA	AGCTCATTGAGCTACAGGCT	CRISPR Guide Capture	ENSG00000130175	PRKCSH
PRKCSH.2	PRKCSH.2	R1	(BC)GTTTTAGAGCTAGAA	CAGGGACAAGTACCGGTCCG	CRISPR Guide Capture	ENSG00000130175	PRKCSH
PRKCSH.3	PRKCSH.3	R1	(BC)GTTTTAGAGCTAGAA	CCCTCCAACCGGGTCAACGA	CRISPR Guide Capture	ENSG00000130175	PRKCSH
PRKCSH.4	PRKCSH.4	R1	(BC)GTTTTAGAGCTAGAA	GACCTGATCAAATGGGATGG	CRISPR Guide Capture	ENSG00000130175	PRKCSH
RPN2.1	RPN2.1	R1	(BC)GTTTTAGAGCTAGAA	GATCAGGACTTACCCTACAG	CRISPR Guide Capture	ENSG00000118705	RPN2
RPN2.2	RPN2.2	R1	(BC)GTTTTAGAGCTAGAA	GCACAACCACAACTGGCACG	CRISPR Guide Capture	ENSG00000118705	RPN2
RPN2.3	RPN2.3	R1	(BC)GTTTTAGAGCTAGAA	GTATATTGCAAATACCGTAG	CRISPR Guide Capture	ENSG00000118705	RPN2
RPN2.4	RPN2.4	R1	(BC)GTTTTAGAGCTAGAA	TGTGAAAGGGCGATCCAGCG	CRISPR Guide Capture	ENSG00000118705	RPN2
SEL1L.1	SEL1L.1	R1	(BC)GTTTTAGAGCTAGAA	ACAGCCTCAAGAGCCAAGAG	CRISPR Guide Capture	ENSG00000071537	SEL1L
SEL1L.2	SEL1L.2	R1	(BC)GTTTTAGAGCTAGAA	AGTGATATCTCGCTAACAGG	CRISPR Guide Capture	ENSG00000071537	SEL1L
SEL1L.3	SEL1L.3	R1	(BC)GTTTTAGAGCTAGAA	ATGAATGTACATCAGATGGG	CRISPR Guide Capture	ENSG00000071537	SEL1L
SEL1L.4	SEL1L.4	R1	(BC)GTTTTAGAGCTAGAA	GCAACCCAGTTGGACAGAGT	CRISPR Guide Capture	ENSG00000071537	SEL1L
SND1.1	SND1.1	R1	(BC)GTTTTAGAGCTAGAA	AGTATACCATTGAAAACCCA	CRISPR Guide Capture	ENSG00000197157	SND1
SND1.2	SND1.2	R1	(BC)GTTTTAGAGCTAGAA	CAGATATATCTGCAACACGG	CRISPR Guide Capture	ENSG00000197157	SND1
SND1.3	SND1.3	R1	(BC)GTTTTAGAGCTAGAA	CAGGTACGCTCTGAAAAGGC	CRISPR Guide Capture	ENSG00000197157	SND1
SND1.4	SND1.4	R1	(BC)GTTTTAGAGCTAGAA	TGCAAAGGATACCCCTGATG	CRISPR Guide Capture	ENSG00000197157	SND1
SPCS1.1	SPCS1.1	R1	(BC)GTTTTAGAGCTAGAA	ACCGAGACTTAAGGACCGTG	CRISPR Guide Capture	ENSG00000114902	SPCS1
SPCS1.2	SPCS1.2	R1	(BC)GTTTTAGAGCTAGAA	CTAGCTGAACAGATGTTTCA	CRISPR Guide Capture	ENSG00000114902	SPCS1
SPCS1.3	SPCS1.3	R1	(BC)GTTTTAGAGCTAGAA	GCTTCACCCCAGGATTACAA	CRISPR Guide Capture	ENSG00000114902	SPCS1
SPCS1.4	SPCS1.4	R1	(BC)GTTTTAGAGCTAGAA	TGGATTTATCTACGGGTACG	CRISPR Guide Capture	ENSG00000114902	SPCS1
SSR3.1	SSR3.1	R1	(BC)GTTTTAGAGCTAGAA	AGGACTTGGCCGAGAGATTG	CRISPR Guide Capture	ENSG00000114850	SSR3
SSR3.2	SSR3.2	R1	(BC)GTTTTAGAGCTAGAA	CTCCAAACAGCAGTCTGAGG	CRISPR Guide Capture	ENSG00000114850	SSR3
SSR3.3	SSR3.3	R1	(BC)GTTTTAGAGCTAGAA	TAATAGAAAGATGTCTCGGA	CRISPR Guide Capture	ENSG00000114850	SSR3
SSR3.4	SSR3.4	R1	(BC)GTTTTAGAGCTAGAA	TACCAAATATGTGCTTACTA	CRISPR Guide Capture	ENSG00000114850	SSR3
STT3A.1	STT3A.1	R1	(BC)GTTTTAGAGCTAGAA	ACAGACATTCCGAATGTCGA	CRISPR Guide Capture	ENSG00000134910	STT3A
STT3A.2	STT3A.2	R1	(BC)GTTTTAGAGCTAGAA	GCTGCGCAGGTAATCCACAA	CRISPR Guide Capture	ENSG00000134910	STT3A
STT3A.3	STT3A.3	R1	(BC)GTTTTAGAGCTAGAA	TACCTGGAAACATGAAGACG	CRISPR Guide Capture	ENSG00000134910	STT3A
STT3A.4	STT3A.4	R1	(BC)GTTTTAGAGCTAGAA	TCATAGGTCTCGTCATGGGG	CRISPR Guide Capture	ENSG00000134910	STT3A
STT3B.1	STT3B.1	R1	(BC)GTTTTAGAGCTAGAA	AAGAAAGACACCCAAGTCGT	CRISPR Guide Capture	ENSG00000163527	STT3B
STT3B.2	STT3B.2	R1	(BC)GTTTTAGAGCTAGAA	CCAGGGTTGATGATAACCGC	CRISPR Guide Capture	ENSG00000163527	STT3B
STT3B.3	STT3B.3	R1	(BC)GTTTTAGAGCTAGAA	TACAGCAAAAGAGTCTACAT	CRISPR Guide Capture	ENSG00000163527	STT3B
STT3B.4	STT3B.4	R1	(BC)GTTTTAGAGCTAGAA	TCATCCACGAGTTCGACCCG	CRISPR Guide Capture	ENSG00000163527	STT3B
SYVN1.1	SYVN1.1	R1	(BC)GTTTTAGAGCTAGAA	CCTCCAGAGTGAGAACCCCT	CRISPR Guide Capture	ENSG00000162298	SYVN1
SYVN1.2	SYVN1.2	R1	(BC)GTTTTAGAGCTAGAA	CTTGACTCACAAAGTCCACA	CRISPR Guide Capture	ENSG00000162298	SYVN1
SYVN1.3	SYVN1.3	R1	(BC)GTTTTAGAGCTAGAA	GTATGGAAAATGTGGTTGCA	CRISPR Guide Capture	ENSG00000162298	SYVN1
SYVN1.4	SYVN1.4	R1	(BC)GTTTTAGAGCTAGAA	TCAGGATGCTGTGATAGGCG	CRISPR Guide Capture	ENSG00000162298	SYVN1
TRAM1.1	TRAM1.1	R1	(BC)GTTTTAGAGCTAGAA	AAAGGTAAGCTCCAGCAATG	CRISPR Guide Capture	ENSG00000067167	TRAM1
TRAM1.2	TRAM1.2	R1	(BC)GTTTTAGAGCTAGAA	ACTTACGTCATCAGGTTATG	CRISPR Guide Capture	ENSG00000067167	TRAM1
TRAM1.3	TRAM1.3	R1	(BC)GTTTTAGAGCTAGAA	CAGGAAGACCATCGCCACAC	CRISPR Guide Capture	ENSG00000067167	TRAM1
TRAM1.4	TRAM1.4	R1	(BC)GTTTTAGAGCTAGAA	CGTAATTCAAGAGTATATGT	CRISPR Guide Capture	ENSG00000067167	TRAM1
UBE2G2.1	UBE2G2.1	R1	(BC)GTTTTAGAGCTAGAA	AAATGCAGACTCTCCCATCA	CRISPR Guide Capture	ENSG00000184787	UBE2G2
UBE2G2.2	UBE2G2.2	R1	(BC)GTTTTAGAGCTAGAA	GACTTAACGGGTAATCAAGT	CRISPR Guide Capture	ENSG00000184787	UBE2G2
UBE2G2.3	UBE2G2.3	R1	(BC)GTTTTAGAGCTAGAA	GTTGGGATGAAACATCTCAC	CRISPR Guide Capture	ENSG00000184787	UBE2G2
UBE2G2.4	UBE2G2.4	R1	(BC)GTTTTAGAGCTAGAA	TTAACACTGAATCCTCCGGA	CRISPR Guide Capture	ENSG00000184787	UBE2G2
UBE2J1.1	UBE2J1.1	R1	(BC)GTTTTAGAGCTAGAA	ATGGAGGAGTTTATCACGGG	CRISPR Guide Capture	ENSG00000198833	UBE2J1
UBE2J1.2	UBE2J1.2	R1	(BC)GTTTTAGAGCTAGAA	GCTAATGGTCGATTTGAAGT	CRISPR Guide Capture	ENSG00000198833	UBE2J1
UBE2J1.3	UBE2J1.3	R1	(BC)GTTTTAGAGCTAGAA	TAACACTTACTACTCCACGA	CRISPR Guide Capture	ENSG00000198833	UBE2J1
UBE2J1.4	UBE2J1.4	R1	(BC)GTTTTAGAGCTAGAA	TTCTCTAGATTACACTCCTG	CRISPR Guide Capture	ENSG00000198833	UBE2J1
NT1	NT1	R1	(BC)GTTTTAGAGCTAGAA	TCGCGCTTGGGTTATACGCT	CRISPR Guide Capture	Non-Targeting	Non-Targeting
NT2	NT2	R1	(BC)GTTTTAGAGCTAGAA	CCGGGAGATTAACGTTAATT	CRISPR Guide Capture	Non-Targeting	Non-Targeting
NT3	NT3	R1	(BC)GTTTTAGAGCTAGAA	AAAACATCGACCGAAAGCGT	CRISPR Guide Capture	Non-Targeting	Non-Targeting
NT4	NT4	R1	(BC)GTTTTAGAGCTAGAA	ACGTCAACTGCTGGAGTGGG	CRISPR Guide Capture	Non-Targeting	Non-Targeting
DENVIR2	DENV2	R1	(BC)CGACAAAGACAGATT	AGTTGTTAGTCTACGTGGAC	CRISPR Guide Capture	Non-Targeting	Non-Targeting
WNV	WNV_Kun	R1	(BC)TGACAAACTTAGTAG	AGTAGTTCGCCTGTGTGAGC	CRISPR Guide Capture	Non-Targeting	Non-Targeting
