## Supplemental Table 9 for "Dissecting the host determinants of flavivirus infection using QIC-seq"

### Sheet: Sheet1
Huh7.5.1 cells	nFeature RNA >	nFeatureRNA <	percent.mt	cells after
Uninfected_huh	2000	6000	20	5070
DENV_rep1	2000	5000	20	4450
DENV_rep2	2000	6000	5	2130
DENV_rep3	2000	6000	7	3313
DENV_rep4	2000	7800	7	1221
				16184
LGTV	2000	6000	5	1671
WNV	2000	7500	5	2171
YFV	2000	7000	7	3602
HAP1 cells
Uninfected	2000	6000	5	2972
DENV_rep1	1000	4000	5	1851
DENV_rep2	1000	4000	5	1984
DENV_rep3	1000	4000	5	2298
WNV	2000	6000	5	3770
