## Supplemental Table 10 for "Dissecting the host determinants of flavivirus infection using QIC-seq"

### Sheet: Sheet1
name	primer	gene	TM (Q5)©	Anneal Temp	site targeted	distance from 5'	distance from 3'	total amplicon size
EMC6	CTCCGCGTTGTTCCG	EMC6	64	65	CGGTGGTGGCCAAGCGGGAA	76 bp	188 bp	244 BP
EMC6_RV	GAGCAGGGAGAGCAGG	EMC6	65		CGGTGGTGGCCAAGCGGGAA
HDLBP	GAGTTGTCCTTGGAGCATTTG	HDLBP	64	65	GAGCGACCCTCCAACCTACA	168 BP	85bp	233 BP
HDLBP_RV	TCCAGCGGGTTCCTG	HDLBP	65		GAGCGACCCTCCAACCTACA
HM13	CAGCAACCGGAGCTG	HM13	64	65	GCCCTCAGCGATCCGCATAA	71 BP	193 BP	244 BP
HM13_RV	gttttcccgctgacccta	HM13	65		GCCCTCAGCGATCCGCATAA
HSPA13	GTGTTTTTTCCTGGCACAGG	HSPA13	65	65	TACTGACAATGATGTATATG	100BP	149 BP	229 BP
HSPA13_RV	cCTTAAATGGGTATCTGCCAATTTC	HSPA13	64		TACTGACAATGATGTATATG
PRKCSH	ggggctcttatctgtggatg	PRKCSH	65	65	GGCACGGCTGCCTGTCCTAA	99 BP	174 BP	253 BP
PRKCSH_RV	CCAAGATCAGACCTGGCA	PRKCSH	64		GGCACGGCTGCCTGTCCTAA
RPN2	CGCGATCTTCAGCAAGAAGAAC	RPN2	65	65	TCGCTACCACGTGCCAGTTG	101 BP	157 BP	238 BP
RPN2_RV	ggctgtgaccatagtcca	RPN2	64		TCGCTACCACGTGCCAGTTG
SPCS1	gtcatttgggaacctggcatta	SPCS1	65	65	GAGAGGATGCCGGCGATAGA	127 BP	91BP	198 BP
SPCS1_RV	GCATGCCTCTTAATTTTTCTTTCCC	SPCS1	64		GAGAGGATGCCGGCGATAGA
SSR3	CGCAGGCTTTTGTTGCG	SSR3	66	65	GACCCTAGTAAGCACATATT	151 BP	81 BP	213 BP
SSR3_RV	gaaaaacatacttacTTGTGCTTGAGAAC	SSR3	64		GACCCTAGTAAGCACATATT
STT3A	gGTACTTTAATTATCGGACTACCAGGTTC	STT3A	66	65	TGACCGAGCCTGGTACCCTT	90 BP	184 BP	254 BP
STT3A_RV	aggaacctgtaatcaggatgaaattac	STT3A	64		TGACCGAGCCTGGTACCCTT
STT3B	gcaaattgttttgagatgttgctttc	STT3B	64	65	CCAGCGGTTATCATCAACCC	159 BP	95BP	234 BP
STT3B_RV	GTTGGTGCAAGGAACACACATAC	STT3B	66		CCAGCGGTTATCATCAACCC
SYVN1	cagggtgctgggaaagaatg	SYVN1	66	65	CGCCGTCACAGAGACTTGTC	98 bP	148 BP	226 BP
SYVN1_RV	ctccctgccttgactca	SYVN1	64		CGCCGTCACAGAGACTTGTC
UBE2J1	GCAGCCTTCGTGGAGTAg	UBE2J1	66	65	TGTTGGCATAAACCCAATGA	206 BP	80 BP	266 BP
UBE2J1_RV	GGCAAGTGCTCTTCTTTCC	UBE2J1	64		TGTTGGCATAAACCCAATGA
SEL1L	attcattttgtttgtatgactgccc	SEL1L	64	65	GCAGAAATGATGTATCAAAC	158 BP	100 BP	238 BP
SEL1L_RV	gggggaaaagtggacttagc	SEL1L	66		GCAGAAATGATGTATCAAAC
UBE2G2	GGGCAAACAGAATTTTCACTTGTTAATATG	UBE2G2	65	65	AGAATTAACACTGAATCCTC	154 BP	98 BP	232 BP
UBE2G2_RV	CTTTGAAGGAACTTTGGCAATTAAAAGTAA	UBE2G2	64		AGAATTAACACTGAATCCTC
KIAA0319L	GAGCTGCACTCAGACCT	KIAA0319L	64	65	GTGACGTAGTTACACCTATA	98 BP	178BP	256 BP
KIAA0319L_RV	gcccgcaagcatcag	KIAA0319L	64		GTGACGTAGTTACACCTATA
SETD3	gtccaaatcctctttcttgtgc	SETD3	64	65	TGTTACAGAATGCAGCAGTC	94 BP	186 BP	260 BP
SETD3_RV	gacctttactactcgtcaaccc	SETD3	65		TGTTACAGAATGCAGCAGTC
2nd try		Q5 TM	anneling temp
DERL2_2_FWD	GAATCTGAGAGGCGGAGC	65	65		476 BP	90bp
Derl2_2_RV	CCGTGTTGTTTGTTGAAGGATAC	64	65
TRAM1_2_FWD	gtctttggtggctgtgac	64	65		555 bp	306 bp
TRAM1_2_RV	GGTAGAACGCACTAAGCTGAC	65	65
SND1_2_FWD	GGCCCCAGGCTTTATGTA	65	65		503 BP	238 bp
SND1_2_RV	gatacaagctgcttgtggg	64
